# Diversification and recurrent adaptation of the synaptonemal complex in *Drosophila*

**DOI:** 10.1101/2023.10.20.563324

**Authors:** Rana Zakerzade, Ching-Ho Chang, Kamalakar Chatla, Ananya Krishnapura, Samuel P Appiah, Jacki Zhang, Robert L Unckless, Justin P Blumenstiel, Doris Bachtrog, Kevin H-C Wei

## Abstract

The synaptonemal complex (SC) is a protein-rich structure essential for meiotic recombination and faithful chromosome segregation. Acting like a zipper to paired chromosomes during early prophase, the complex consists of central elements bilaterally tethered by the transverse filaments to the lateral elements anchored on either side to the homologous chromosome axes. Despite being found in most major eukaryotic taxa implying a deeply conserved evolutionary origin, several components of the complex exhibit unusually high rates of sequence turnover. This is puzzlingly exemplified by the SC of Drosophila, where the central elements and transverse filaments display no identifiable homologs outside of the genus. Here, we exhaustively examine the evolutionary history of the SC in *Drosophila* taking a comparative phylogenomic approach with high species density to circumvent obscured homology due to rapid sequence evolution. Contrasting starkly against other genes involved in meiotic chromosome pairing, SC significantly shows elevated rates of coding evolution due to a combination of relaxed constraint and recurrent, widespread positive selection. In particular, the central element *cona* and transverse filament *c(3)G* have diversified through tandem and retro-duplications, repeatedly generating paralogs that likely have novel germline functions. In a striking case of molecular convergence, *c(3)G* paralogs that independently arose in distant lineages evolved under positive selection to have convergent truncations to the protein termini and elevated testes expression. Surprisingly, the expression of SC genes in the germline is exceedingly prone to change suggesting recurrent regulatory evolution which, in many species, resulted in high testes expression even though *Drosophila* males are achiasmic. Overall, our study recapitulates the poor conservation of SC components, and further uncovers that the lack of conservation extends to other modalities including copy number, genomic locale, and germline regulation. Considering the elevated testes expression in many Drosophila species and the common ancestor, we suggest that the function of SC genes in the male germline, while still poorly understood, may be a prime target of constant evolutionary pressures driving repeated adaptations and innovations.

**Summary:** The synaptonemal complex (SC) is essential for meiotic recombination and faithful chromosome segregation across eukaryotes, yet components of the SC are often poorly conserved. Here we show that across the *Drosophila* phylogeny several SC genes have evolved under recurrent positive selection resulting in orthologs that are barely recognizable. This is partly driven duplications repeatedly generating paralogs that may have adopted novel germline functions, often in the testes. Unexpectedly, while most SC genes are thought to be dispensable in the male germline where recombination is absent in *Drosophila*, elevated testes expression appears to be the norm across the genus and likely the ancestral state. The evolutionary lability of SC genes in *Drosophila* is likely a repeated source of adaptive innovations in the germline.
