## Supplementary Tables for "Diversification and recurrent adaptation of the synaptonemal complex in *Drosophila*"

### Sheet: Supp. table1
Supplementary table 1. Overview of datasets
Species	Genomes	Annotation	Ovaries and testes RNAseq datasets
			Ovary	Testes	Source/references
D. melanogaster	Flybase	Flybase	SRR17231425,SRR17231437,SRR17231436	SRR17231428,SRR17231429,SRR17231430	SRA
D. simulans	NCBI	NCBI	SRR2568364,SRR330570,SRR330572	SRR330571,SRR330573,SRR330569	SRA
D. mauritiana	NCBI	NCBI	SRR9025049,SRR9025050,SRR9025051	SRR9025047,SRR9025048,SRR9025056	SRA
D. sechelia	NCBI	NCBI	SRR9025046	SRR9025045	SRA
D. yakuba	NCBI	NCBI	SRR1693746,SRR1693751	SRR1693748,SRR1693753	SRA
D. teissieri	NCBI	NCBI	SRR13285474	SRR13285472	SRA
D. erecta	NCBI	NCBI	-	-	-
D. eugracilis	NCBI	NCBI	-	-	-
D. takahashi	NCBI	NCBI	-	-	-
D. suzukii	NCBI	NCBI	SRR10716765,SRR10716763	SRR10716764,SRR10716762	SRA
D. subpulchrella	NCBI	NCBI	SRR12576667,SRR12576668,SRR12576669	SRR12576670,SRR12576671,SRR12576672	SRA
D. biamipes	NCBI	NCBI	-	-	-
D. ficusphila	NCBI	NCBI	-	-	-
D. elegans	NCBI	NCBI	-	-	-
D. triauraria	NCBI	NCBI	SRR11780982	SRR11780897	SRA
D. kikkawai	NCBI	NCBI	SRR346732	SRR346730	SRA
D. serrata	NCBI	NCBI, updated	SRR5481716,SRR5481717	SRR5481720,SRR5481721	SRA
D. ananassae	NCBI	NCBI	SRR17039791,SRR17039792	SRR17039793,SRR17039794	SRA
D. bipectinata	NCBI	NCBI	-	-	-
D. guanche	NCBI	NCBI	-	-	-
D. subobscura	NCBI	NCBI	DBCC046H4,DBCC046H5	DBCC046H1,DBCC046H2	Prepared
D. obscura	NCBI	NCBI, updated	DRR055218,DRR055219	DRR055228,DRR055229	SRA
D. affinis	NCBI	Personal communications with RU, updated	Yes	Yes	Personal communications with RU
D. athabasca	Bracewell et al 2019	Bracewell et al 2019, updated	DBMN34-1,DBMN34-5	DBMN34-2,DBMN34-6	Bracewell et al 2019
D. pseudobscura	Flybase	Flybase	Yes	Yes	Wei et al 2022b
D. persimilis	NCBI	NCBI	SRR5639365,SRR5639366	SRR5639368,SRR5639369	SRA
D. miranda	Mahajan et al 2018	Mahajan et al 2018	Yes	Yes	Wei et al 2022b
D. willistoni	NCBI	NCBI, updated	SRR15992683,SRR15992684	SRR15992685,SRR15992686	NCBI
D. paulistorum	NCBI	NCBI	SRR8447203,SRR8447205	SRR8447193,SRR8447199	SRA
D. virilis	Flybase	Flybase	SRR5960794	SRR5278986	SRA
D. novamexicana	NCBI	NCBI	DRR168783	DRR168784	SRA
D. mojavensis	NCBI	NCBI	SRR17038898,SRR17038899	SRR17038901,SRR17038902	SRA
D. grimshawi	NCBI	NCBI	SRR3355200,SRR3355201	SRR3355232,SRR3355233	SRA
D. hydei	NCBI	NCBI	SRR6039976	SRR6039975	SRA
D.dunni	NCBI	Annotated	DBKC010-A09	DBKC010-A10	Prepared
D.arawakana	Hill et al 2021	Annotated	DBKC010-A07	DBKC010-A08	Prepared
D.innubila	Hill et al 2019	Hill et al 2019, updated	DBCC406J3,DBCC406J4	DBCC406J1,DBCC406J2	Prepared
D.funebris	NCBI	Annotated	DBKC010-A11	DBKC010-A12	Prepared
D. immigrans	NCBI	Annotated	DBKC08C	DBKC08D	Prepared
D. hypocausta	Assembled	Annotated	DBKC08E	DBKC08F	Prepared
D. niveifrons	Assembled	Annotated	DBKC010-A15	DBKC010-A16	Prepared
D. palidifrons	Wei et al 2022a	Wei et al 2022a, updated	DBKC08K,DBKC08L	DBKC08A,DBKC08B	Wei et al 2022a
D. sulfurigaster	Wei et al 2022a	Wei et al 2022a, updated	DBKC08U,DBKC08V	DBKC08W,DBKC08X	Wei et al 2022a
D. kepuluana	Wei et al 2022a	Wei et al 2022a, updated	DBKC08G,DBKC08H	DBKC08I,DBKC08J	Wei et al 2022a
D. nasuta	Wei et al 2022a	Wei et al 2022a, updated	DBKC08Q,DBKC08R	DBKC08S,DBKC08T	Wei et al 2022a
D. albomicans	Mai et al 2018	Mai et al 2018, updated	DBKC08M,DBKC08N	DBKC08O,DBKC08P	Wei et al 2022a
D. busckii	NCBI	NCBI	-	-	-
D. lebanensis	NCBI	NCBI, updated	SRR9691970	SRR9691965	SRA
					Generated/modified for the purpose of this study

### Sheet: Supp. table2
Species	Genome size (Mb)	No. of contigs	N50 (Mb)	BUSCO	No. of genes annotated
Genome assemblies:
D. hypocausta	189.684	467	26.148 MB	0.996	13542
D. niveifrons	242.499	915	2.082 MB	0.996	17909
Annotations
D. albomicans					13004
D. nasuta					13285
D. palidifrons					12372
D. kepuluana					12606
D. sulfurigaster					12839
D. immigrans					12394
D. arawakama					12968

### Sheet: Supp. table3
Supplementary Table 3. SC ortholog and paralog identification
Species	Synaptopnemal complex central element			Synaptonemal complex lateral
	c(3)G	corolla	cona	c(2)M	ord
D. melanogaster	FBgn0000246 (c(3)G)	FBgn0267967 (corolla)	FBgn0038612 (cona)	FBgn0028525 (c(2)M)	FBgn0003009 (ord)
D. simulans	gene-LOC6727916 (rna-XM_016176645.3)	gene-LOC6726279 (rna-XM_002107204.4)	gene-LOC6727566 (rna-XM_016175537.3) gene-LOC27208972 (rna-XR_001601119.3) lncRNA	gene-LOC6732501 (rna-XM_016180215.3)	gene-LOC6735839 (rna-XM_044922481.1)
D. mauritiana	gene-LOC117145883 (rna-XM_033311718.1)	gene-LOC117148399 (rna-XM_033315763.1)	gene-LOC117145463 (rna-XM_033311134.1)	gene-LOC117150350 (rna-XM_033317201.1)	gene-LOC117137917 (rna-XM_033299663.1)
D. sechelia	gene-LOC6606211 (rna-XM_002030983.2)	gene-LOC6618098 (rna-XM_002042360.2)	gene-LOC6613762 (rna-XM_002038195.2) gene-LOC116801676 (rna-XM_032722657.1) gene-LOC116801526 (rna-XR_004362073.1) (lncRNA)	gene-LOC6613683 (rna-XM_002038117.2)	gene-LOC6615677 (rna-XM_032716587.1)
D. yakuba	gene-LOC6537137 (XM_002097662.4)	gene-LOC6525694 (XM_002101480.4) (splice form: XM_039370580.2)	gene-LOC6535561 (XM_002096154.4)	gene-LOC6528928 (XM_002089924.4)	gene-LOC6531794 (XM_002092545.4)
D. teissieri	gene-LOC122622168 (rna-XM_043800408.1)	gene-LOC122624523 (rna-XM_043804129.1)	gene-LOC122619872 (rna-XM_043797075.1)	gene-LOC122611519 (rna-XM_043784657.1)	gene-LOC122613452 (rna-XM_043787640.1)
D. erecta	gene-LOC6553104 (rna-XM_026983747.1) gene-LOC6553103 (rna-XM_001980062.2)	rna-XM_001977543.3	rna-XM_001979610.3	gene-LOC6541667 (rna-XM_001969001.2)	rna-XM_001976334.3
D. eugracilis	rna-XM_017228232.2	gene-LOC108105320 (rna-XM_041819238.1) gene-LOC108105330 (rna-XM_017211824.1)	rna-XM_017228856.2	rna-XM_017209456.2	rna-XM_017222192.2
D. takahashi	gene-LOC108056159 (rna-XM_044395475.1)	rna-XM_017140646.2	rna-XM_017158111.2	rna-XM_044394953.1	rna-XM_044393125.1
D. suzukii	gene-LOC108007009 (rna-XM_036817559.1)	gene-LOC108016667 (rna-XM_017083383.2)	gene-LOC118877725 (rna-XM_036817670.1) gene-LOC118879031 (rna-XM_036822018.1)	gene-LOC108021595 (rna-XM_017090387.2)	gene-LOC108008667 (rna-XM_017072559.2)
D. subpulchrella	gene-LOC119563187 (rna-XM_037876473.1)	gene-LOC119556310 (rna-XM_037868394.1)	gene-LOC119563326 (rna-XM_037876669.1)	gene-LOC119547106 (rna-XM_037853812.1)	gene-LOC119550545 (rna-XM_037859275.1)
D. biamipes	rna-XM_017097263.3	rna-XM_017092421.3	rna-XM_017092321.2	rna-XM_017109031.3	rna-XM_017091085.3
D. ficusphila	Extended 5' did not rename 5' truncated gene-LOC108096197 (rna-XM_017197585.2)	rna-XM_017200405.1	rna-XM_017184706.2	rna-XM_017201085.1	rna-XM_017198260.2
D. elegans	gene-LOC108140569 (rna-XM_017263437.2)	rna-XM_041707122.1	rna-XM_017258086.2	rna-XM_017278573.1 improper splice leading to premature stop. hand fixed.	rna-XM_041709881.1
D.triauraria	STRG.540 STRG.8013	STRG.15646	STRG.446	STRG.4090	STRG.5755
D. kikkawai	gene-LOC108079160 (rna-XM_017173410.2) gene-LOC108076019 (rna-XM_017168677.2)	gene-LOC108072403 (rna-XM_017163506.1)	gene-LOC108081416 (rna-XM_017176598.2) gene-LOC108085925 (rna-XM_017182699.2)	gene-LOC108072629 (rna-XM_017163859.1)	gene-LOC108072225 (rna-XM_017163288.2)
D. serrata	hand annotated as c(3)G fragmented annotation due to indel in assembly shifting reading frame: rna-XM_020950513.1 rna-XM_020950512.1	gene-LOC110176038 (rna-XM_020942249.1)	gene-LOC110187441 (rna-XM_020956829.1) gene-LOC110181555 (rna-XR_002319504.1) (lcRNA) gene-LOC110181554 (rna-XM_020949337.1) (has ORF, high hairpin potential)	gene-LOC110181202 (rna-XM_020948883.1)	gene-LOC110177954 (rna-XM_020944944.1)
D. ananassae	gene-LOC26514332 (rna-XM_014908513.3)	gene-LOC6505208 (rna-XM_001965514.4)	gene-LOC6502917 (rna-XM_001963555.4)	gene-LOC6497401 (rna-XM_001962123.4)	gene-LOC6496147 (rna-XM_001960297.4)
D. bipectinata	truncated annotation: gene-LOC108122417 (XM_017236990.2)	XM_043212932.1	XM_017233517.2	XM_017242104.2	XM_017241027.2
D. guanche	rna-XM_034270088.1	rna-XM_034284715.1	rna-XM_034267936.1	rna-XM_034273693.1	rna-XM_034283675.1
D. subobscura	gene-LOC117900171 (rna-XM_034810416.1)	gene-LOC117894952 (rna-XM_034802283.1)	gene-LOC117891448 (rna-XM_034796931.1)	gene-LOC117902056 (rna-XM_034813128.1)	gene-LOC117891206 (rna-XM_034796544.1)
D. obscura	gene-LOC111076680 (rna-XM_022370576.2)	gene-LOC111065341 (rna-XM_022353459.2)	6 Tandem repeat misannoatated: Hand annotated as cona 1-6	gene-LOC111078325 (rna-XM_022372938.2)	gene-LOC111074502 (rna-XM_022367304.2)
D. affinis	maker-Chr4.group3_MullerB-augustus-gene-25.80 second version previously unannotated. Hand annotated as c(3)G2	maker-ChrXL.group1_MullerA-augustus-gene-58.113	hand annotated as cona fused annotation: augustus_masked-ChrXL.group1_MullerA-processed-gene-7.35	maker-Chr4.group3_MullerB-augustus-gene-32.75	maker-Chr3_MullerC-snap-gene-44.139
D. athabasca	fused annotation for c3G1: annotated as c3G1 and separated from maker-Muller_B-snap-gene-35.667 maker-Muller_B-augustus-gene-35.467	maker-Muller_A-AD-augustus-gene-20.570	maker-Muller_A-AD-augustus-gene-13.603	maker-Muller_B-augustus-gene-37.666	maker-Muller_C-augustus-gene-6.806
D. pseudobscura	FBgn0248078 (Dpse\GA26705-PB)	FBgn0250506 (Dpse\GA29148-PA) (also rna-XM_002134059.3 in NCBI assembly)	FBgn0248220 (GA26847-PA)	FBgn0078066 (Dpse\GA18058-PA)	FBgn0076207 (GA16191-PA)
D. persimilis	gene-LOC6588192 (rna-XM_002012842.2)	gene-LOC6598291 (rna-XM_002023457.2)	gene-LOC6598239 (rna-XM_002023373.2)	gene-LOC6595560 (rna-XM_026988162.1)	gene-LOC6590441 (rna-XM_002015832.2)
D. miranda	maker-MullerE-augustus-gene-7.477	maker-MullerA-augustus-gene-19.454	maker-MullerA-augustus-gene-20.398	maker-MullerB-snap-gene-31.976	maker-MullerC-augustus-gene-12.850 maker-MullerC-snap-gene-12.1416 maker-MullerC-snap-gene-12.1395 maker-Contig_Y1-augustus-gene-27.239 maker-Contig_Y1-snap-gene-27.381 maker-Contig_Y1-snap-gene-27.391
D. willistoni	gene-LOC6638034 (rna-XM_023175664.2)	gene-LOC111519281 (rna-XM_023179053.2)	gene-LOC6653022 (rna-XM_015176459.3)	hand annotated as c(2)M fragmented annotations: gene-LOC124460367 (rna-XM_047010989.1) gene-LOC124460368 (rna-XM_047010990.1)	gene-LOC6639720 (rna-XM_002062657.3)
D. paulistorum	STRG.29370	STRG.27785	STRG.cona	STRG.14141	STRG.35955
D. virilis	FBgn0202545 (Dvir\GJ15351-PA)	FBgn0206426 (Dvir\GJ19282-PA)	FBgn0203581 (GJ16397)	FBgn0197897 (Dvir\GJ10618-PB)	FBgn0208105 (Dvir\GJ20970-PA)
D. novamexicana	gene-LOC115767048 (rna-XM_030711178.1)	gene-LOC115764240 (rna-XM_030707157.1)	hand annotated as cona rna-XM_030713584.1, fused annotation	gene-LOC115759263 (rna-XM_030700165.1)	gene-LOC115766553 (rna-XM_030710529.1)
D. mojavensis	gene-LOC6584227(rna-XM_032732352.2)	gene-LOC6584889 (rna-XM_015161222.3)	gene-LOC6585600 (rna-XM_002011192.4)	gene-LOC6575855 (rna-XM_002001823.4)	gene-LOC6580755 (rna-XM_002006522.4)
D. grimshawi	hand fused as c(3)G gene-LOC6564651 (rna-XM_032738120 ) truncated	gene-LOC6567759 (rna-XM_001994185.3)	gene-LOC6565643 (rna-XM_001992230.2)	gene-LOC6562085 (rna-XM_032736486.2)	gene-LOC6569113 (rna-XM_001995221.2)
D. hydei	gene-LOC111601883 (rna-XM_023318725.2)	gene-LOC111596565 (rna-XM_023310838.2)	gene-LOC111595998 (rna-XM_023310042.1)	gene-LOC111602477 (rna-XM_030223338.1)	gene-LOC111593739 (rna-XM_023306735.2)
D.dunni	maker-contig_4227-snap-gene-51.54	maker-contig_2045-snap-gene-3.7 (initially truncated annotation and fixed by hand)	hand annoated as cona maker-contig_659-augustus-gene-108.90, fused annotation	maker-contig_4218-augustus-gene-43.61	maker-contig_344-augustus-gene-192.32
D.arawakana	hand annotated as c(3)G1 through 5 augustus_masked-contig_688-processed-gene-9.8 Misannotated: 5 tandem duplicates merged into 1	hand annotated as corolla maker-contig_821-snap-gene-13.1 maker-contig_821-snap-gene-13.0 maker-contig_821-snap-gene-13.2 WEIRD pseudogenes	hand annoated as cona maker-contig_332-snap-gene-24.107, fused annotation	maker-contig_471-augustus-gene-53.64	maker-contig_41-augustus-gene-26.35
D.innubila	maker-3_A_X-snap-gene-93.55 maker-3_A_X-snap-gene-93.56	augustus_masked-3_A_X-processed-gene-105.3	maker-3_A_X-augustus-gene-8.78 exon junctions misannotated. hand corrected	maker-4_B_2L-augustus-gene-15.65	maker-1_C_2R-augustus-gene-58.95
D.funebris	maker-contig_457-snap-gene-73.73	Found in genome idDroFune2.1 not in recommend assembly in NCBI	hand annotated as cona	maker-contig_428-snap-gene-177.181	maker-contig_687-augustus-gene-1.56
D. immigrans	maker-contig_899-augustus-gene-74.18	maker-contig_295-augustus-gene-57.15	maker-contig_404-augustus-gene-38.71	hand annotated as c(2)M fragmented annotations: maker-contig_839-augustus-gene-35.81 maker-contig_839-snap-gene-35.132	maker-contig_1271-augustus-gene-27.29
D. hypocausta	maker-MullerA-augustus-gene-217.28	maker-MullerA-augustus-gene-185.19	maker-MullerA-augustus-gene-22.39	maker-MullerB-augustus-gene-212.99	maker-MullerDC_1-augustus-gene-172.21
D. niveifrons	fused annotated and labeled as c(3)G maker-tig00000855-augustus-gene-246.23 maker-tig00000855-augustus-gene-246.24 Misannotated: fragmented and incomplete annotation due to assembly error causing frameshift indel	maker-tig00000855-augustus-gene-231.13	maker-tig00000855-augustus-gene-58.50 augustus_masked-tig00000973-processed-gene-11.4	maker-tig00000902-augustus-gene-55.60	maker-tig00000859-augustus-gene-290.20
D. palidifrons	maker-Muller_A-snap-gene-81.48 maker-Muller_A-augustus-gene-81.29 Tandem duplicates	maker-Muller_A-snap-gene-65.17	maker-Muller_A-augustus-gene-256.43 snap_masked-Muller_B-processed-gene-62.27	maker-Muller_B-augustus-gene-145.73	hand annotated to ord Misannotated: fragmented and incomplete annotation due to assembly error causing frameshift indel maker-Muller_DC-augustus-gene-61.19 maker-Muller_DC-augustus-gene-61.20
D. sulfurigaster	maker-Muller_A-snap-gene-73.26	hand annotated as corolla, fused annotation: snap_masked-Muller_A-processed-gene-169.5	maker-Muller_A-augustus-gene-308.34 hand annotated cona2	maker-Muller_B-augustus-gene-89.67	hand annotated to ord1 and ord2. ord1 has a 1bp indel causing frameshift near the end of last exon creating a novel c-terminus Duplicate in the middle has no ORF and likely pseudogene. three tandem duplicate misannotated into pieces: maker-Muller_DC-snap-gene-60.52
D. kepuluana	maker-Muller_A-augustus-gene-160.25	maker-Muller_A-augustus-gene-71.16	maker-Muller_A-augustus-gene-245.97 hand annotated cona2	maker-Muller_B-augustus-gene-144.96	maker-Muller_DC-augustus-gene-130.38
D. nasuta	maker-Muller_A-augustus-gene-158.25	maker-Muller_A-augustus-gene-69.14	maker-Muller_A-augustus-gene-243.107 augustus_masked-Muller_B-processed-gene-55.6	maker-Muller_B-augustus-gene-136.66	maker-Muller_DC-snap-gene-16.50 NNNNs in the middle of the gene likely due to stitch point
D. albomicans	maker-Muller_A-augustus-gene-162.17	hand annotated as corolla, previously fused with downstream gene augustus_masked-Muller_A-processed-gene-73.0	maker-Muller_A-augustus-gene-248.69 hand annotated cona2	maker-Muller_B-augustus-gene-153.45	hand annotated to ord1 and ord2 maker-Muller_DC-snap-gene-17.45 tandem duplication fused into one
D. busckii	gene-LOC108605863 (rna-XM_017995674.2)	hand annotated as corolla, no transcript but can blast to genome	gene-LOC108606667 (rna-XM_017996997.1)	rna-XM_017985042.2	rna-XM_017981072.1
D. lebanensis		transcript pieced together as corolla-mRNA no transcript annotated but can blast to genome,	gene-LOC115629195 (rna-XM_030525594.1)	transcript pieced together as c(2)M-mRNA no transcript but can blast to genome;	gene-LOC115634184 (rna-XM_030531771.1)
					Hand annotations
					Cannot find
